# The Landscape of *Parkin* Variants Reveals Pathogenic Mechanisms and Therapeutic Targets in Parkinson’s Disease

**DOI:** 10.1101/445551

**Authors:** Wei Yi, Emma J. MacDougall, Matthew Y. Tang, Andrea I. Krahn, Ziv Gan-Or, Jean-François Trempe, Edward A. Fon

## Abstract

Mutations in *Parkin* (*PARK2*), which encodes an E3 ubiquitin ligase implicated in mitophagy, are the most common cause of early onset Parkinson’s Disease (PD). Hundreds of naturally occurring *Parkin* variants have been reported, both in PD patient and population databases. However, the effects of the majority of these variants on the function of Parkin and in PD pathogenesis remains unknown. Here we develop a framework for classification of the pathogenicity of *Parkin* variants based on the integration of clinical and functional evidence – including measures of mitophagy and protein stability, and predictive structural modeling – and assess 51 naturally occurring *Parkin* variants accordingly. Surprisingly, only a minority of *Parkin* variants, even among those previously associated with PD, disrupted Parkin function. Moreover, a few of these naturally occurring *Parkin* variants actually enhanced mitophagy. Interestingly, impaired mitophagy in several of the most common *pathogenic* Parkin variants could be rescued both by naturally-occurring (p.V224A) and structure-guided designer (p.W403A; p.F146A) hyperactive Parkin variants. Together, the findings provide a coherent framework to classify *Parkin* variants based on pathogenicity and suggest that several *pathogenic Parkin* variants represent promising targets to stratify patients for genotype-specific drug design.
