## Supplemental table 1 for "The Landscape of *Parkin* Variants Reveals Pathogenic Mechanisms and Therapeutic Targets in Parkinson’s Disease"

### Sheet: Supple. table 1
Index	Databases (Disease or population)	Variant	a.a.	Annotation with clinical evidence	Annotation with clinical and functional evidence	Functional group	Total number of families or unrelated individuals with PD	Number of families or unrelated individuals with PD with homozygous Parkin variants	Number of families or unrelated individuals with PD with compound heterozygous Parkin variants	Number of families or unrelated individuals with PD with heterozygous Parkin variant	Number of families segregated with PD	Minor allele Frequency in ExAC	Number of Homozygotes in ExAC	Minor allele Frequency NCBISNP	Benign points from MAF in population	Benign points from homozygotes in population	Benign points from unaffected family member	Pathogenic points from MAF in population	Pathogenic points from homozygotes in patients	Pathogenic points from compound heterozygotes in patients	Pathogenic points from Segregation analysis	Benign points from functional group	Pathogenic points from functional group	Sum of benign points from clinical evidence	Sum of pathogenic points from clinical evidence	Sum of benign points from clinical and functional evidence	Sum of pathogenic points from clinical and functional evidence
1	Disease and population	p.Arg42Pro	42	Pathogenic	Pathogenic	1	11	3	3	5	2	5.766e-05	Not found	Not found	0	0	2	0.5	6	1.5	4	0	2.5	2	12	2	14.5
2	Disease and population	p.Val56Glu	56	Pathogenic	Pathogenic	1	1	0	1	0	1	1.648e-05	Not found	Not found	0	0	0	0.5	0	1.5	4	0	2.5	0	6	0	8.5
3	Disease and population	p.Lys211Asn	211	Pathogenic	Pathogenic	2	8	1	2	5	1	1.666e-05	Not found	Not found	0	0	0	0.5	2	3	2.5	0	2.5	0	8	0	10.5
4	Disease and population	p.Cys212Tyr	212	Pathogenic	Pathogenic	1	3	2	1	0	3	1.662e-05	Not found	0.0002	0	0	0	0.5	4	1.5	4	0	2.5	0	10	0	12.5
5	Disease and population	p.Cys238Trp	238	Pathogenic	Pathogenic	1	2	0	2	0	1	2.472e-05	Not found	Not found	0	0	0	0.5	0	3	2.5	0	2.5	0	6	0	8.5
6	Disease	p.Cys253Tyr	253	Pathogenic	Pathogenic	1	3	1	2	0	1	Not found	Not found	Not found	0	0	0	1	2	3	1	0	2.5	0	7	0	9.5
7	Disease and population	p.Gly284Arg	284	Pathogenic	Pathogenic	2	5	1	3	1	3	8.454e-06	Not found	Not found	0	0	0	0.5	2	4.5	4	0	2.5	0	11	0	13.5
8	Disease and population	p.Thr415Asn	415	Pathogenic	Pathogenic	2	2	1	1	0	1	8.236e-06		Not found	0	0	0	0.5	2	1.5	4	0	2.5	0	8	0	10.5
9	Disease	p.Cys431Phe	431	Pathogenic	Pathogenic	2	2	1	1	0	1	Not found	Not found	Not found	0	0	0	1	2	1.5	1	0	2.5	0	5.5	0	8
10	Disease and population	p.Cys441Arg	441	Pathogenic	Pathogenic	1	10	0	3	7	2	4.407e-05	Not found	Not found	0	0	0	0.5	0	3	4	0	2.5	0	7.5	0	10
11	Disease	p.Thr240Arg	240	Likely Pathogenic	Pathogenic	2	1	1	0	0	1	Not found	Not found	Not found	0	0	0	1	2	0	1	0	2.5	0	4	0	6.5
12	Disease and population	p.Arg275Trp	275	Likely pathogenic	Pathogenic	1	66	2	23	41	4	0.002059	Not found	0.0004	1	0	0	0	0	0	4	0	2.5	1	4	1	6.5
13	Disease and population	p.Gly430Asp	430	Likely pathogenic	Pathogenic	2	8	2	4	2	3	0.0001076	Not found	Not found	1	0	0	0	0	0	4	0	2.5	1	4	1	6.5
14	Disease and population	p.Ala46Thr	46	Likely benign	Likely benign	3	1	0	0	1	0	0.00182	3	0.0046	1	2	0	0	0	0	0	1	0	3	0	4	0
15	Disease and population	p.Pro153Arg	153	Likely benign	Benign	4	2	0	1	1	0	0.001672	3	0.0064	1	2	0	0	0	0	0	2.5	0	3	0	5.5	0
16	Disease and population	p.Met192Leu	192	Likely benign	Benign	4	14	0	0	14	0	Not found	Not found	0.019	3	0	0	1	0	0	0	2.5	0	3	1	5.5	1
17	Disease and population	p.Arg402Cys	402	Likely benign	Benign	4	16	0	1	15	0	0.002002	2	0.0022	1	2	0	0	0	0	0	2.5	0	3	0	5.5	0
18	Disease and population	p.Gln34Arg	34	Benign	Benign	3	9	0	0	9	0	0.003428	7	0.0082	3	2	0	0	0	0	0	1	0	5	0	6	0
19	Disease and population	p.Ala82Glu	82	Benign	Benign	4	8	1	1	6	0	0.00472	3	0.0012	3	2	0	0	0	0	0	2.5	0	5	0	7.5	0
20	Disease and population	p.Ser167Asn	167	Benign	Benign	4	Many	Many	Many	Many		0.06758	952	0.1174	5	2	0	0	0	0	0	2.5	0	7	0	9.5	0
21	Disease and population	p.Arg334Cys	334	Benign	Benign	5	15	1	2	12	0	0.002764	3	0.0038	1	2	4	0	0	0	0	2.5	0	7	0	9.5	0
22	Disease and population	p.Val380Leu	380	Benign	Benign	4	Many	Many	Many	Many		0.1646	1827	0.1721	5	2	0	0	0	0	0	2.5	0	7	0	9.5	0
23	Disease and population	p.Asp394Asn	394	Benign	Benign	4	Many	Many	Many	Many		0.0256	58	0.0134	5	2	0	0	0	0	0	2.5	0	7	0	9.5	0
24	Disease and population	p.Asp18Asn	18	Uncertain significance	Likely benign	4	1	0	0	1	0	0.000173	1	0.001	1	0	0	0	0	0	0	2.5	0	1	0	3.5	0
25	Disease and population	p.Arg33Gln	33	Uncertain significance	Likely benign	4	3	0	2	1	1	7.413e-05	Not found	Not found	1	0	0	0	0	0	1	2.5	0	1	1	3.5	1
26	Disease and population	p.Pro37Leu	37	Uncertain significance	Likely benign	5	3	1	0	2	0	0.0001236	1	0.0002	1	0	0	0	0	0	0	2.5	0	1	0	3.5	0
27	Disease and population	p.Arg42Cys	42	Uncertain significance	Likely benign	4	2	0	0	2	0	0.0002142	1	0.0006	1	0	0	0	0	0	0	2.5	0	1	0	3.5	0
28	Disease and population	p.Arg42His	42	Uncertain significance	Likely benign	4	1	0	0	1	0	0.000346	1	0.0006	1	0	0	0	0	0	0	2.5	0	1	0	3.5	0
29	Disease	p.Trp54Arg	54	Uncertain significance	Uncertain significance	3	1	0	1	0	0	Not found	Not found	Not found	0	0	0	1	0	1.5	0	1	0	0	2.5	1	2.5
30	Disease and population	p.Arg104Trp	104	Uncertain significance	Uncertain significance	3	2	0	0	2	0	4.944e-05	Not found	Not found	0	0	0	0.5	0	0	0	1	0	0	0.5	1	0.5
31	Disease	p.Lys161Asn	161	Uncertain significance	Pathogenic	2	1	0	1	0	1	Not found	Not found	Not found	0	0	0	1	0	1.5	1	0	2.5	0	3.5	0	6
32	Disease	p.Met192Val	192	Uncertain significance	Uncertain significance	4	9	0	0	9	0	Not found	Not found	Not found	0	0	0	1	0	0	0	2.5	0	0	1	2.5	1
33	Population	p.Val224Ala	224	Uncertain significance	Likely benign	5	0	0	0	0	0	0.0001318	1	0.0002	1	0	0	0	0	0	0	2.5	0	1	0	3.5	0
34	Disease and population	p.Arg234Gln	234	Uncertain significance	Likely benign	5	3	0	1	2	0	0.00014	Not found	Not found	1	0	0	0	0	0	0	2.5	0	1	0	3.5	0
35	Disease and population	p.Thr240Met	240	Uncertain significance	Pathogenic	2	10	1	4	5	2	0.0002884	Not found	0.0002	1	0	2	0	0	0	4	0	2.5	3	4	3	6.5
36	Population	p.Val248Ile	248	Uncertain significance	Likely benign	4	0	0	0	0	0	0.000126	1	Not found	1	0	0	0	0	0	0	2.5	0	1	0	3.5	0
37	Disease	p.Cys253Phe	253	Uncertain significance	Pathogenic	1	1	0	1	0	1	Not found	Not found	Not found	0	0	0	1	0	1.5	1	0	2.5	0	3.5	0	6
38	Disease and population	p.Arg256Cys	256	Uncertain significance	Likely benign	5	11	0	0	11	0	0.0003992	Not found	0.0006	1	0	0	0	0	0	0	2.5	0	1	0	3.5	0
39	Disease and population	p.Asp280Asn	280	Uncertain significance	Likely benign	4	3	0	2	1	0	0.0002272	1	Not found	1	0	0	0	0	0	0	2.5	0	1	0	3.5	0
40	Disease	p.Cys289Gly	289	Uncertain significance	Pathogenic	1	1	1	0	0	0	Not found	Not found	Not found	0	0	0	1	2	0	0	0	2.5	0	3	0	5.5
41	Disease and population	p.Glu310Asp	310	Uncertain significance	Likely benign	4	5	0	4	1	0	0.000173	Not found	Not found	1	0	0	0	0	0	0	2.5	0	1	0	3.5	0
42	Disease	p.Gly328Glu	328	Uncertain significance	Uncertain significance	4	1	0	0	1	0	Not found	Not found	Not found	0	0	0	1	0	0	0	2.5	0	0	1	2.5	1
43	Disease and population	p.Arg334His	334	Uncertain significance	Uncertain significance	4	1	0	0	1	0	2.49e-05	Not found	Not found	0	0	0	0.5	0	0	0	2.5	0	0	0.5	2.5	0.5
44	Disease	p.Thr351Pro	351	Uncertain significance	Uncertain significance	4	2	0	0	2	0	Not found	Not found	Not found	0	0	0	1	0	0	0	2.5	0	0	1	2.5	1
45	Disease and population	p.Gly359Asp	359	Uncertain significance	Uncertain significance	3	1	0	0	1	0	0.000673	Not found	0.001	1	0	0	0	0	0	0	1	0	1	0	2	0
46	Disease and population	p.Arg366Trp	366	Uncertain significance	Likely benign	4	1	0	0	1	0	0.0002306	Not found	Not found	1	0	0	0	0	0	0	2.5	0	1	0	3.5	0
47	Disease and population	p.Arg396Gly	396	Uncertain significance	Uncertain significance	4	2	0	0	2	0	4.118e-05	Not found	0.0002	0	0	0	0.5	0	0	0	2.5	0	0	0.5	2.5	0.5
48	Disease	p.Cys418Arg	418	Uncertain significance	Pathogenic	1	1	0	1	0	0	Not found	Not found	Not found	0	0	0	1	0	1.5	0	0	2.5	0	2.5	0	5
49	Disease and population	p.Pro437Leu	437	Uncertain significance	Pathogenic	2	27	3	4	20	2	0.001495	Not found	0.0004	1	0	0	0	0	0	2.5	0	2.5	1	2.5	1	5
50	Disease and population	p.Glu444Gln	444	Uncertain significance	Uncertain significance	4	1	0	1	0	0	8.705e-06	Not found	Not found	0	0	0	0.5	0	1.5	0	2.5	0	0	2	2.5	2
51	Disease and population	p.Met458Leu	458	Uncertain significance	Likely benign	5	2	0	0	2	0	0.0002847	Not found	0.0014	1	0	0	0	0	0	0	2.5	0	1	0	3.5	0
52	Disease	p.Met1Leu?	1	Uncertain significance		Not checked	1	0	1	0	0	Not found	Not found	Not found	0	0	0	1	0	1.5	0			0	2.5
53	Population	p.Ile2Val	2	Uncertain significance		Not checked	0	0	0	0	0	6.066e-05	Not found	Not checked	0	0	0	0.5	0	0	0			0	0.5
54	Population	p.Arg6Ser	6	Uncertain significance		Not checked	0	0	0	0	0	8.24e-06	Not found	Not checked	0	0	0	0.5	0	0	0			0	0.5
55	Population	p.Arg6Ser	6	Uncertain significance		Not checked	0	0	0	0	0	8.24e-06	Not found	Not checked	0	0	0	0.5	0	0	0			0	0.5
56	Population	p.Asn8Ile	8	Uncertain significance		Not checked	0	0	0	0	0	2.472e-05	Not found	Not checked	0	0	0	0.5	0	0	0			0	0.5
57	Population	p.Asn8Ser	8	Uncertain significance		Not checked	0	0	0	0	0	8.239e-06	Not found	Not checked	0	0	0	0.5	0	0	0			0	0.5
58	Population	p.Asn8Thr	8	Uncertain significance		Not checked	0	0	0	0	0	8.239e-06	Not found	Not checked	0	0	0	0.5	0	0	0			0	0.5
59	Disease	p.Ser10Asn	10	Uncertain significance		Not checked	1	0	0	1	0	Not found	Not found	Not found	0	0	0	1	0	0	0			0	1
60	Disease	p.Gly12Arg	12	Uncertain significance		Not checked	1	0	0	1	0	Not found	Not found	Not found	0	0	0	1	0	0	0			0	1
61	Population	p.Val15Leu	15	Uncertain significance		Not checked	0	0	0	0	0	8.238e-06	Not found	Not checked	0	0	0	0.5	0	0	0			0	0.5
62	Disease and population	p.Val15Met	15	Uncertain significance		Not checked	1	0	0	1	0	8.238e-06	Not found	Not checked	0	0	0	0.5	0	0	0			0	0.5
63	Population	p.Thr21Asn	21	Uncertain significance		Not checked	0	0	0	0	0	8.237e-06	Not found	Not checked	0	0	0	0.5	0	0	0			0	0.5
64	Population	p.Ser22Gly	22	Uncertain significance		Not checked	0	0	0	0	0	8.237e-06	Not found	Not checked	0	0	0	0.5	0	0	0			0	0.5
65	Population	p.Ile23Thr	23	Uncertain significance		Not checked	0	0	0	0	0	1.647e-05	Not found	Not checked	0	0	0	0.5	0	0	0			0	0.5
66	Population	p.Glu28Gly	28	Uncertain significance		Not checked	0	0	0	0	0	8.237e-06	Not found	Not checked	0	0	0	0.5	0	0	0			0	0.5
67	Population	p.Val30Asp	30	Uncertain significance		Not checked	0	0	0	0	0	8.237e-06	Not found	Not checked	0	0	0	0.5	0	0	0			0	0.5
68	Disease	p.Ala31Asp	31	Uncertain significance		Not checked	1	1	0	0	0	Not found	Not found	Not found	0	0	0	1	2	0	0			0	3
69	Population	p.Lys32Thr	32	Uncertain significance		Not checked	0	0	0	0	0	1.647e-05	Not found	Not checked	0	0	0	0.5	0	0	0			0	0.5
70	Population	p.Asp39Gly	39	Uncertain significance		Not checked	0	0	0	0	0	8.237e-06	Not found	Not checked	0	0	0	0.5	0	0	0			0	0.5
71	Population	p.Asp39Glu	39	Uncertain significance		Not checked	0	0	0	0	0	8.237e-06	Not found	Not checked	0	0	0	0.5	0	0	0			0	0.5
72	Population	p.Leu41Phe	41	Uncertain significance		Not checked	0	0	0	0	0	2.471e-05	Not found	Not checked	0	0	0	0.5	0	0	0			0	0.5
73	Population	p.Arg51Trp	51	Uncertain significance		Not checked	0	0	0	0	0	8.238e-06	Not found	Not checked	0	0	0	0.5	0	0	0			0	0.5
74	Population	p.Asn52His	52	Uncertain significance		Not checked	0	0	0	0	0	8.243e-06	Not found	Not checked	0	0	0	0.5	0	0	0			0	0.5
75	Population	p.Asp53Glu	53	Uncertain significance		Not checked	0	0	0	0	0	1.648e-05	Not found	Not checked	0	0	0	0.5	0	0	0			0	0.5
76	Population	p.Gln64Pro	64	Uncertain significance		Not checked	0	0	0	0	0	7.415e-05	Not found	Not checked	1	0	0	0	0	0	0			1	0
77	Population	p.Ser65Asn	65	Uncertain significance		Not checked	0	0	0	0	0	1.648e-05	Not found	Not checked	0	0	0	0.5	0	0	0			0	0.5
78	Population	p.Ile69Val	69	Uncertain significance		Not checked	0	0	0	0	0	4.943e-05	Not found	Not checked	0	0	0	0.5	0	0	0			0	0.5
79	Population	p.Pro73Thr	73	Uncertain significance		Not checked	0	0	0	0	0	8.237e-06	Not found	Not checked	0	0	0	0.5	0	0	0			0	0.5
80	Population	p.Pro73Leu	73	Uncertain significance		Not checked	0	0	0	0	0	8.237e-06	Not found	Not checked	0	0	0	0.5	0	0	0			0	0.5
81	Population	p.Arg75Lys	75	Uncertain significance		Not checked	0	0	0	0	0	4.942e-05	Not found	Not checked	0	0	0	0.5	0	0	0			0	0.5
82	Population	p.Glu79Gln	79	Uncertain significance		Not checked	0	0	0	0	0	8.237e-06	Not found	Not checked	0	0	0	0.5	0	0	0			0	0.5
83	Population	p.Ala82Val	82	Uncertain significance		Not checked	0	0	0	0	0	1.647e-05	Not found	Not checked	0	0	0	0.5	0	0	0			0	0.5
84	Population	p.Thr83Ala	83	Uncertain significance		Not checked	0	0	0	0	0	8.237e-05	Not found	Not checked	1	0	0	0	0	0	0			1	0
85	Population	p.Asp87Asn	87	Uncertain significance		Not checked	0	0	0	0	0	1.648e-05	Not found	Not checked	0	0	0	0.5	0	0	0			0	0.5
86	Population	p.Pro88Ser	88	Uncertain significance		Not checked	0	0	0	0	0	8.237e-06	Not found	Not checked	0	0	0	0.5	0	0	0			0	0.5
87	Population	p.Pro88Leu	88	Uncertain significance		Not checked	0	0	0	0	0	1.648e-05	Not found	Not checked	0	0	0	0.5	0	0	0			0	0.5
88	Population	p.Arg89Ser	89	Uncertain significance		Not checked	0	0	0	0	0	1.648e-05	Not found	Not checked	0	0	0	0.5	0	0	0			0	0.5
89	Population	p.Ala91Thr	91	Uncertain significance		Not checked	0	0	0	0	0	3.295e-05	Not found	Not checked	0	0	0	0.5	0	0	0			0	0.5
90	Population	p.Ala91Val	91	Uncertain significance		Not checked	0	0	0	0	0	2.471e-05	Not found	Not checked	0	0	0	0.5	0	0	0			0	0.5
91	Population	p.Ala92Val	92	Uncertain significance		Not checked	0	0	0	0	0	8.238e-06	Not found	Not checked	0	0	0	0.5	0	0	0			0	0.5
92	Population	p.Gly94Cys	94	Uncertain significance		Not checked	0	0	0	0	0	1.648e-05	Not found	Not checked	0	0	0	0.5	0	0	0			0	0.5
93	Population	p.Glu96Lys	96	Uncertain significance		Not checked	0	0	0	0	0	8.238e-06	Not found	Not checked	0	0	0	0.5	0	0	0			0	0.5
94	Population	p.Arg97Trp	97	Uncertain significance		Not checked	0	0	0	0	0	3.295e-05	Not found	Not checked	0	0	0	0.5	0	0	0			0	0.5
95	Population	p.Arg97Gln	97	Uncertain significance		Not checked	0	0	0	0	0	8.238e-06	Not found	Not checked	0	0	0	0.5	0	0	0			0	0.5
96	Population	p.Arg104Gln	104	Uncertain significance		Not checked	0	0	0	0	0	8.239e-06	Not found	Not checked	0	0	0	0.5	0	0	0			0	0.5
97	Population	p.Leu107Val	107	Uncertain significance		Not checked	0	0	0	0	0	8.24e-06	Not found	Not checked	0	0	0	0.5	0	0	0			0	0.5
98	Population	p.Ser108Thr	108	Uncertain significance		Not checked	0	0	0	0	0	1.648e-05	Not found	Not checked	0	0	0	0.5	0	0	0			0	0.5
99	Population	p.Asp115Asn	115	Uncertain significance		Not checked	0	0	0	0	0	4.946e-05	Not found	Not checked	0	0	0	0.5	0	0	0			0	0.5
100	Population	p.Val117Leu	117	Uncertain significance		Not checked	0	0	0	0	0	8.244e-06	Not found	Not checked	0	0	0	0.5	0	0	0			0	0.5
101	Population	p.Gly118Ala	118	Uncertain significance		Not checked	0	0	0	0	0	2.473e-05	Not found	Not checked	0	0	0	0.5	0	0	0			0	0.5
102	Population	p.Leu119Met	119	Uncertain significance		Not checked	0	0	0	0	0	8.246e-06	Not found	Not checked	0	0	0	0.5	0	0	0			0	0.5
103	Population	p.Ala134Val	134	Uncertain significance		Not checked	0	0	0	0	0	8.279e-06	Not found	Not checked	0	0	0	0.5	0	0	0			0	0.5
104	Disease	p.Tyr134Cys	134	Uncertain significance		Not checked	1	0	0	1	0	Not found	Not found	Not found	0	0	0	1	0	0	0			0	1
105	Population	p.Gly135Arg	135	Uncertain significance		Not checked	0	0	0	0	0	8.283e-06	Not found	Not checked	0	0	0	0.5	0	0	0			0	0.5
106	Population	p.Arg140Ser	140	Uncertain significance		Not checked	0	0	0	0	0	8.237e-06	Not found	Not checked	0	0	0	0.5	0	0	0			0	0.5
107	Population	p.Ile142Met	142	Uncertain significance		Not checked	0	0	0	0	0	8.237e-06	Not found	Not checked	0	0	0	0.5	0	0	0			0	0.5
108	Population	p.Tyr143Cys	143	Uncertain significance		Not checked	0	0	0	0	0	1.648e-05	Not found	Not checked	0	0	0	0.5	0	0	0			0	0.5
109	Disease	p.Ser145Asn	145	Uncertain significance		Not checked	2	0	0	2	0	Not found	Not found	Not found	0	0	0	1	0	0	0			0	1
110	Population	p.Tyr147His	147	Uncertain significance		Not checked	0	0	0	0	0	3.295e-05	Not found	Not checked	0	0	0	0.5	0	0	0			0	0.5
111	Population	p.Tyr149His	149	Uncertain significance		Not checked	0	0	0	0	0	8.237e-06	Not found	Not checked	0	0	0	0.5	0	0	0			0	0.5
112	Population	p.Cys150Tyr	150	Uncertain significance		Not checked	0	0	0	0	0	8.237e-06	Not found	Not checked	0	0	0	0.5	0	0	0			0	0.5
113	Population	p.Val56Met	56	Uncertain significance		Not checked	0	0	0	0	0	8.242e-06	Not found	Not checked	0	0	0	0.5	0	0	0			0	0.5
114	Population	p.Arg156Thr	156	Uncertain significance		Not checked	0	0	0	0	0	8.237e-06	Not found	Not checked	0	0	0	0.5	0	0	0			0	0.5
115	Population	p.Gln158Lys	158	Uncertain significance		Not checked	0	0	0	0	0	8.237e-06	Not found	Not checked	0	0	0	0.5	0	0	0			0	0.5
116	Population	p.Leu162Phe	162	Uncertain significance		Not checked	0	0	0	0	0	8.237e-06	Not found	Not checked	0	0	0	0.5	0	0	0			0	0.5
117	Population	p.Arg163Lys	163	Uncertain significance		Not checked	0	0	0	0	0	8.237e-06	Not found	Not checked	0	0	0	0.5	0	0	0			0	0.5
118	Population	p.Gln165Leu	165	Uncertain significance		Not checked	0	0	0	0	0	8.236e-06	Not found	Not checked	0	0	0	0.5	0	0	0			0	0.5
119	Disease and population	p.Cys166Tyr	166	Uncertain significance		Not checked	1	0	0	1	0	8.236e-06	Not found	Not checked	0	0	0	0.5	0	0	0			0	0.5
120	Population	p.Cys169Ser	169	Uncertain significance		Not checked	0	0	0	0	0	8.237e-06	Not found	Not checked	0	0	0	0.5	0	0	0			0	0.5
121	Population	p.Thr173Ala	173	Uncertain significance		Not checked	0	0	0	0	0	2.471e-05	Not found	Not checked	0	0	0	0.5	0	0	0			0	0.5
122	Population	p.Thr173Met	173	Uncertain significance		Not checked	0	0	0	0	0	3.295e-05	Not found	Not checked	0	0	0	0.5	0	0	0			0	0.5
123	Population	p.Thr175Ile	175	Uncertain significance		Not checked	0	0	0	0	0	8.237e-06	Not found	Not checked	0	0	0	0.5	0	0	0			0	0.5
124	Population	p.Leu176Phe	176	Uncertain significance		Not checked	0	0	0	0	0	8.238e-06	Not found	Not checked	0	0	0	0.5	0	0	0			0	0.5
125	Population	p.Thr177Ile	177	Uncertain significance		Not checked	0	0	0	0	0	8.238e-06	Not found	Not checked	0	0	0	0.5	0	0	0			0	0.5
126	Population	p.Thr177Asn	177	Uncertain significance		Not checked	0	0	0	0	0	8.238e-06	Not found	Not checked	0	0	0	0.5	0	0	0			0	0.5
127	Population	p.Gly179Asp	179	Uncertain significance		Not checked	0	0	0	0	0	1.673e-05	Not found	Not checked	0	0	0	0.5	0	0	0			0	0.5
128	Population	p.Asp184Val	184	Uncertain significance		Not checked	0	0	0	0	0	2.481e-05	Not found	Not checked	0	0	0	0.5	0	0	0			0	0.5
129	Population	p.Asp185Tyr	185	Uncertain significance		Not checked	0	0	0	0	0	8.267e-06	Not found	Not checked	0	0	0	0.5	0	0	0			0	0.5
130	Population	p.Asp185Ala	185	Uncertain significance		Not checked	0	0	0	0	0	8.264e-06	Not found	Not checked	0	0	0	0.5	0	0	0			0	0.5
131	Population	p.Asp185Glu	185	Uncertain significance		Not checked	0	0	0	0	0	8.262e-06	Not found	Not checked	0	0	0	0.5	0	0	0			0	0.5
132	Population	p.Pro189Ser	189	Uncertain significance		Not checked	0	0	0	0	0	8.25e-06	Not found	Not checked	0	0	0	0.5	0	0	0			0	0.5
133	Population	p.Asn190Asp	190	Uncertain significance		Not checked	0	0	0	0	0	1.65e-05	Not found	Not checked	0	0	0	0.5	0	0	0			0	0.5
134	Population	p.Arg191Trp	191	Uncertain significance		Not checked	0	0	0	0	0	4.949e-05	Not found	Not checked	0	0	0	0.5	0	0	0			0	0.5
135	Population	p.Arg191Gln	191	Uncertain significance		Not checked	0	0	0	0	0	2.474e-05	Not found	Not checked	0	0	0	0.5	0	0	0			0	0.5
136	Population	p.Gly194Asp	194	Uncertain significance		Not checked	0	0	0	0	0	8.243e-06	Not found	Not checked	0	0	0	0.5	0	0	0			0	0.5
137	Population	p.Pro199Leu	199	Uncertain significance		Not checked	0	0	0	0	0	8.24e-06	Not found	Not checked	0	0	0	0.5	0	0	0			0	0.5
138	Disease	p.His200Gln	200	Uncertain significance		Not checked	1	0	0	1	0	Not found	Not found	Not found	0	0	0	1	0	0	0			0	1
139	Population	p.Thr204Ser	204	Uncertain significance		Not checked	0	0	0	0	0	8.239e-06	Not found	Not checked	0	0	0	0.5	0	0	0			0	0.5
140	Population	p.Ser205Asn	205	Uncertain significance		Not checked	0	0	0	0	0	1.648e-05	Not found	Not checked	0	0	0	0.5	0	0	0			0	0.5
141	Population	p.Ala206Val	206	Uncertain significance		Not checked	0	0	0	0	0	8.238e-06	Not found	Not checked	0	0	0	0.5	0	0	0			0	0.5
142	Population	p.Glu207Gln	207	Uncertain significance		Not checked	0	0	0	0	0	1.721e-05	Not found	Not checked	0	0	0	0.5	0	0	0			0	0.5
143	Disease	p.Cys212Gly	212	Uncertain significance		Not checked	1	0	0	1	0	Not found	Not found	Not found	0	0	0	1	0	0	0			0	1
144	Population	p.His215Gln	215	Uncertain significance		Not checked	0	0	0	0	0	1.651e-05	Not found	Not checked	0	0	0	0.5	0	0	0			0	0.5
145	Population	p.Ser218Cys	218	Uncertain significance		Not checked	0	0	0	0	0	8.246e-06	Not found	Not checked	0	0	0	0.5	0	0	0			0	0.5
146	Population	p.Lys220Arg	220	Uncertain significance		Not checked	0	0	0	0	0	8.241e-06	Not found	Not checked	0	0	0	0.5	0	0	0			0	0.5
147	Population	p.Ala230Val	230	Uncertain significance		Not checked	0	0	0	0	0	0.0002554	Not found	Not checked	1	0	0	0	0	0	0			1	0
148	Population	p.Asn254Ser	254	Uncertain significance		Not checked	0	0	0	0	0	1.665e-05	Not found	Not checked	0	0	0	0.5	0	0	0			0	0.5
149	Disease	p.Ala230Thr	230	Uncertain significance		Not checked	1	0	0	1	0	Not found	Not found	Not found	0	0	0	1	0	0	0			0	1
150	Population	p.Thr231Arg	231	Uncertain significance		Not checked	0	0	0	0	0	8.238e-06	Not found	Not checked	0	0	0	0.5	0	0	0			0	0.5
151	Population	p.Arg234Trp	234	Uncertain significance		Not checked	0	0	0	0	0	2.471e-05	Not found	Not checked	0	0	0	0.5	0	0	0			0	0.5
152	Population	p.Ile239Ser	239	Uncertain significance		Not checked	0	0	0	0	0	8.239e-06	Not found	Not checked	0	0	0	0.5	0	0	0			0	0.5
153	Population	p.Thr240Lys	240	Uncertain significance		Not checked	0	0	0	0	0	1.648e-05	Not found	Not checked	0	0	0	0.5	0	0	0			0	0.5
154	Population	p.Thr242Ile	242	Uncertain significance		Not checked	0	0	0	0	0	8.24e-06	Not found	Not checked	0	0	0	0.5	0	0	0			0	0.5
155	Disease and population	p.Asp243Asn	243	Uncertain significance		Not checked	0	0	0	0	0	0.0003049	Not found	Not checked	1	0	0	0	0	0	0			1	0
156	Population	p.Val244Ile	244	Uncertain significance		Not checked	0	0	0	0	0	3.297e-05	Not found	Not checked	0	0	0	0.5	0	0	0			0	0.5
157	Population	p.Ser246Arg	246	Uncertain significance		Not checked	0	0	0	0	0	2.533e-05	Not found	Not checked	0	0	0	0.5	0	0	0			0	0.5
158	Population	p.Val258Leu	258	Uncertain significance		Not checked	0	0	0	0	0	8.31e-06	Not found	Not checked	0	0	0	0.5	0	0	0			0	0.5
159	Disease and population	p.Val258Met	258	Uncertain significance		Not checked	2	0	0	2	0	8.31e-06	Not found	Not checked	0	0	0	0.5	0	0	0			0	0.5
160	Population	p.Ile259Val	259	Uncertain significance		Not checked	0	0	0	0	0	1.661e-05	Not found	Not checked	0	0	0	0.5	0	0	0			0	0.5
161	Disease and population	p.His265Arg	265	Uncertain significance		Not checked	1	0	0	1	0	1.661e-05	Not found	Not checked	0	0	0	0.5	0	0	0			0	0.5
162	Population	p.His265Arg	265	Uncertain significance		Not checked	0	0	0	0	0	3.323e-05	Not found	Not checked	0	0	0	0.5	0	0	0			0	0.5
163	Population	p.Leu266Ser	266	Uncertain significance		Not checked	0	0	0	0	0	8.31e-06	Not found	Not checked	0	0	0	0.5	0	0	0			0	0.5
164	Disease and population	p.Tyr267His	267	Uncertain significance		Not checked	1	0	0	1	0	0.0001995	Not found	Not checked	1	0	0	0	0	0	0			1	0
165	Population	p.Cys268Tyr	268	Uncertain significance		Not checked	0	0	0	0	0	8.32e-06	Not found	Not checked	0	0	0	0.5	0	0	0			0	0.5
166	Population	p.Arg271Lys	271	Uncertain significance		Not checked	0	0	0	0	0	8.336e-06	Not found	Not checked	0	0	0	0.5	0	0	0			0	0.5
167	Population	p.Leu272Val	272	Uncertain significance		Not checked	0	0	0	0	0	1.668e-05	Not found	Not checked	0	0	0	0.5	0	0	0			0	0.5
168	Population	p.Leu272Ile	272	Uncertain significance		Not checked	0	0	0	0	0	0.0001167	Not found	Not checked	1	0	0	0	0	0	0			1	0
169	Disease and population	p.Asn273Ser	273	Uncertain significance		Not checked	1	0	0	1	0	2.505e-05	Not found	Not checked	0	0	0	0.5	0	0	0			0	0.5
170	Population	p.Arg275Gln	275	Uncertain significance		Not checked	0	0	0	0	0	1.675e-05	Not found	Not checked	0	0	0	0.5	0	0	0			0	0.5
171	Population	p.His279Tyr	279	Uncertain significance		Not checked	0	0	0	0	0	8.401e-06	Not found	Not checked	0	0	0	0.5	0	0	0			0	0.5
172	Population	p.His279Arg	279	Uncertain significance		Not checked	0	0	0	0	0	8.405e-06	Not found	Not checked	0	0	0	0.5	0	0	0			0	0.5
173	Population	p.His279Pro	279	Uncertain significance		Not checked	0	0	0	0	0	8.405e-06	Not found	Not checked	0	0	0	0.5	0	0	0			0	0.5
174	Population	p.Asp280Tyr	280	Uncertain significance		Not checked	0	0	0	0	0	8.415e-06	Not found	Not checked	0	0	0	0.5	0	0	0			0	0.5
175	Disease and population	p.Pro281Arg	281	Uncertain significance		Not checked	0	0	0	0	0	8.433e-06	Not found	Not checked	0	0	0	0.5	0	0	0			0	0.5
176	Disease and population	p.Leu283Pro	283	Uncertain significance		Not checked	1	0	0	1	0	3.378e-05	Not found	Not checked	0	0	0	0.5	0	0	0			0	0.5
177	Population	p.Cys293Tyr	293	Uncertain significance		Not checked	0	0	0	0	0	8.242e-06	Not found	Not checked	0	0	0	0.5	0	0	0			0	0.5
178	Disease and population	p.Ile298Ser	298	Uncertain significance		Not checked	1	0	0	1	0	8.239e-06	Not found	Not checked	0	0	0	0.5	0	0	0			0	0.5
179	Disease	p.Ile298Leu	298	Uncertain significance		Not checked	1	0	0	1	0	Not found	Not found	Not found	0	0	0	1	0	0	0			0	1
180	Population	p.Leu301Arg	301	Uncertain significance		Not checked	0	0	0	0	0	8.238e-06	Not found	Not checked	0	0	0	0.5	0	0	0			0	0.5
181	Population	p.Leu301Pro	301	Uncertain significance		Not checked	0	0	0	0	0	8.238e-06	Not found	Not checked	0	0	0	0.5	0	0	0			0	0.5
182	Population	p.His302Tyr	302	Uncertain significance		Not checked	0	0	0	0	0	8.238e-06	Not found	Not checked	0	0	0	0.5	0	0	0			0	0.5
183	Population	p.His302Arg	302	Uncertain significance		Not checked	0	0	0	0	0	8.238e-06	Not found	Not checked	0	0	0	0.5	0	0	0			0	0.5
184	Population	p.His303Tyr	303	Uncertain significance		Not checked	0	0	0	0	0	8.238e-06	Not found	Not checked	0	0	0	0.5	0	0	0			0	0.5
185	Disease	p.Gln311His	311	Uncertain significance		Not checked	1	0	0	1	0	Not found	Not found	Not found	0	0	0	1	0	0	0			0	1
186	Population	p.Arg314Trp	314	Uncertain significance		Not checked	0	0	0	0	0	8.3e-06	Not found	Not checked	0	0	0	0.5	0	0	0			0	0.5
187	Population	vArg314Gln	314	Uncertain significance		Not checked	0	0	0	0	0	3.32e-05	Not found	Not checked	0	0	0	0.5	0	0	0			0	0.5
188	Population	p.Gly319Ser	319	Uncertain significance		Not checked	0	0	0	0	0	8.292e-06	Not found	Not checked	0	0	0	0.5	0	0	0			0	0.5
189	Population	p.Glu321Asp	321	Uncertain significance		Not checked	0	0	0	0	0	8.288e-06	Not found	Not checked	0	0	0	0.5	0	0	0			0	0.5
190	Population	p.Gly329Asp	329	Uncertain significance		Not checked	0	0	0	0	0	8.292e-06	Not found	Not checked	0	0	0	0.5	0	0	0			0	0.5
191	Population	p.Val330Met	330	Uncertain significance		Not checked	0	0	0	0	0	1.658e-05	Not found	Not checked	0	0	0	0.5	0	0	0			0	0.5
192	Population	p.Pro333Leu	333	Uncertain significance		Not checked	0	0	0	0	0	8.298e-06	Not found	Not checked	0	0	0	0.5	0	0	0			0	0.5
193	Population	p.Cys337Tyr	337	Uncertain significance		Not checked	0	0	0	0	0	8.305e-06	Not found	Not checked	0	0	0	0.5	0	0	0			0	0.5
194	Population	p.Ala339Val	339	Uncertain significance		Not checked	0	0	0	0	0	5.814e-05	Not found	Not checked	0	0	0	0.5	0	0	0			0	0.5
195	Population	p.Pro343Leu	343	Uncertain significance		Not checked	0	0	0	0	0	6.646e-05	Not found	Not checked	0	0	0	0.5	0	0	0			0	0.5
196	Disease	p.Cys352Tyr	352	Uncertain significance		Not checked	1	0	1	0	0	Not found	Not found	Not found	0	0	0	1	0	0	0			0	1
197	Population	p.Gly354Glu	354	Uncertain significance		Not checked	0	0	0	0	0	8.308e-06	Not found	Not checked	0	0	0	0.5	0	0	0			0	0.5
198	Population	p.Gly357Val	357	Uncertain significance		Not checked	0	0	0	0	0	8.31e-06	Not found	Not checked	0	0	0	0.5	0	0	0			0	0.5
199	Population	p.Gly359Ser	359	Uncertain significance		Not checked	0	0	0	0	0	8.308e-06	Not found	Not checked	0	0	0	0.5	0	0	0			0	0.5
200	Population	p.Ala363Val	363	Uncertain significance		Not checked	0	0	0	0	0	8.237e-06	Not found	Not checked	0	0	0	0.5	0	0	0			0	0.5
201	Population	p.Phe364Cys	364	Uncertain significance		Not checked	0	0	0	0	0	8.237e-06	Not found	Not checked	0	0	0	0.5	0	0	0			0	0.5
202	Disease and population	p.Arg366Gln	366	Uncertain significance		Not checked	1	0	0	1	0	2.471e-05	Not found	Not checked	0	0	0	0.5	0	0	0			0	0.5
203	Population	p.Glu367Gly	367	Uncertain significance		Not checked	0	0	0	0	0	8.236e-06	Not found	Not checked	0	0	0	0.5	0	0	0			0	0.5
204	Population	p.Ala371Val	371	Uncertain significance		Not checked	0	0	0	0	0	8.236e-06	Not found	Not checked	0	0	0	0.5	0	0	0			0	0.5
205	Population	p.Gly375Glu	375	Uncertain significance		Not checked	0	0	0	0	0	8.236e-06	Not found	Not checked	0	0	0	0.5	0	0	0			0	0.5
206	Population	p.Ser378Gly	378	Uncertain significance		Not checked	0	0	0	0	0	8.236e-06	Not found	Not checked	0	0	0	0.5	0	0	0			0	0.5
207	Population	p.Val380Ile	380	Uncertain significance		Not checked	0	0	0	0	0	3.295e-05	Not found	Not checked	0	0	0	0.5	0	0	0			0	0.5
208	Population	p.Thr386Ala	386	Uncertain significance		Not checked	0	0	0	0	0	8.237e-06	Not found	Not checked	0	0	0	0.5	0	0	0			0	0.5
209	Population	p.Thr387Ala	387	Uncertain significance		Not checked	0	0	0	0	0	8.237e-06	Not found	Not checked	0	0	0	0.5	0	0	0			0	0.5
210	Population	p.Ala390Asp	390	Uncertain significance		Not checked	0	0	0	0	0	8.238e-06	Not found	Not checked	0	0	0	0.5	0	0	0			0	0.5
211	Population	p.Tyr391His	391	Uncertain significance		Not checked	0	0	0	0	0	8.237e-06	Not found	Not checked	0	0	0	0.5	0	0	0			0	0.5
212	Population	p.Ala398Ser	398	Uncertain significance		Not checked	0	0	0	0	0	8.237e-06	Not found	Not checked	0	0	0	0.5	0	0	0			0	0.5
213	Disease and population	p.Ala398Thr	398	Uncertain significance		Not checked	1	0	0	1	0	8.237e-06	Not found	Not checked	0	0	0	0.5	0	0	0			0	0.5
214	Population	p.Glu399Lys	399	Uncertain significance		Not checked	0	0	0	0	0	3.295e-05	Not found	Not checked	0	0	0	0.5	0	0	0			0	0.5
215	Population	p.Ala401Thr	401	Uncertain significance		Not checked	0	0	0	0	0	8.237e-06	Not found	Not checked	0	0	0	0.5	0	0	0			0	0.5
216	Population	p.Arg455His	455	Uncertain significance		Not checked	0	0	0	0	0	2.583e-05	Not found	Not checked	0	0	0	0.5	0	0	0			0	0.5
217	Population	p.Ala401Gly	401	Uncertain significance		Not checked	0	0	0	0	0	8.237e-06	Not found	Not checked	0	0	0	0.5	0	0	0			0	0.5
218	Population	p.Arg402His	402	Uncertain significance		Not checked	0	0	0	0	0	4.118e-05	Not found	Not checked	0	0	0	0.5	0	0	0			0	0.5
219	Population	p.Lys408Arg	408	Uncertain significance		Not checked	0	0	0	0	0	1.647e-05	Not found	Not checked	0	0	0	0.5	0	0	0			0	0.5
220	Population	p.Ile411Asn	411	Uncertain significance		Not checked	0	0	0	0	0	8.236e-06	Not found	Not checked	0	0	0	0.5	0	0	0			0	0.5
221	Population	p.Thr414Ile	414	Uncertain significance		Not checked	0	0	0	0	0	8.236e-06	Not found	Not checked	0	0	0	0.5	0	0	0			0	0.5
222	Population	p.Pro419Ser	419	Uncertain significance		Not checked	0	0	0	0	0	1.647e-05	Not found	Not checked	0	0	0	0.5	0	0	0			0	0.5
223	Population	p.Arg420Cys	420	Uncertain significance		Not checked	0	0	0	0	0	2.471e-05	Not found	Not checked	0	0	0	0.5	0	0	0			0	0.5
224	Population	p.His422Arg	422	Uncertain significance		Not checked	0	0	0	0	0	8.236e-06	Not found	Not checked	0	0	0	0.5	0	0	0			0	0.5
225	Disease and population	p.Gly429Glu	429	Uncertain significance		Not checked	1	0	0	1	0	2.004e-05	Not found	Not checked	0	0	0	0.5	0	0	0			0	0.5
226	Population	p.Met432Val	432	Uncertain significance		Not checked	0	0	0	0	0	9.577e-06	Not found	Not checked	0	0	0	0.5	0	0	0			0	0.5
227	Population	p.Met432Arg	432	Uncertain significance		Not checked	0	0	0	0	0	1.888e-05	Not found	Not checked	0	0	0	0.5	0	0	0			0	0.5
228	Population	p.Met434Val	434	Uncertain significance		Not checked	0	0	0	0	0	3.703e-05	Not found	Not checked	0	0	0	0.5	0	0	0			0	0.5
229	Population	p.Pro437Ala	437	Uncertain significance		Not checked	0	0	0	0	0	1.808e-05	Not found	Not checked	0	0	0	0.5	0	0	0			0	0.5
230	Population	p.Pro437Thr	437	Uncertain significance		Not checked	0	0	0	0	0	9.041e-06	Not found	Not checked	0	0	0	0.5	0	0	0			0	0.5
231	Population	p.Gln440Arg	440	Uncertain significance		Not checked	0	0	0	0	0	8.854e-06	Not found	Not checked	0	0	0	0.5	0	0	0			0	0.5
232	Disease	p.Cys446Phe	446	Uncertain significance		Not checked	1	0	1	0	0	Not found	Not found	Not found	0	0	0	1	0	1.5	0			0	2.5
233	Population	p.Glu452Gln	452	Uncertain significance		Not checked	0	0	0	0	0	8.598e-06	Not found	Not checked	0	0	0	0.5	0	0	0			0	0.5
234	Population	p.Glu452Lys	452	Uncertain significance		Not checked	0	0	0	0	0	8.598e-06	Not found	Not checked	0	0	0	0.5	0	0	0			0	0.5
235	Population	p.Val456Ile	456	Uncertain significance		Not checked	0	0	0	0	0	4.306e-05	Not found	Not checked	0	0	0	0.5	0	0	0			0	0.5
236	Population	p.Met458Val	458	Uncertain significance		Not checked	0	0	0	0	0	8.626e-06	Not found	Not checked	0	0	0	0.5	0	0	0			0	0.5
237	Population	p.Met458Ile	458	Uncertain significance		Not checked	0	0	0	0	0	8.642e-06	Not found	Not checked	0	0	0	0.5	0	0	0			0	0.5
238	Population	p.Gly459Glu	459	Uncertain significance		Not checked	0	0	0	0	0	8.652e-06	Not found	Not checked	0	0	0	0.5	0	0	0			0	0.5
239	Population	p.Val465Gly	465	Uncertain significance		Not checked	0	0	0	0	0	8.949e-06	Not found	Not checked	0	0	0	0.5	0	0	0			0	0.5
